# PyGenePlexus: A Python package for gene discovery using network-based machine learning

**DOI:** 10.1101/2022.07.02.498552

**Authors:** Christopher A Mancuso, Renming Liu, Arjun Krishnan

## Abstract

*PyGenePlexus* is a Python package that enables a user to gain insight into any gene set of interest based on a molecular interaction network using supervised machine learning. *PyGenePlexus* provides predictions of how associated every gene in the network is to the input gene set, offers interpretability by comparing the model trained on the input gene set to models trained on thousands of known gene sets, and returns the network connectivity of the top predicted genes.

**Availability and Implementation:** https://pypi.org/project/geneplexus/ and https://github.com/krishnanlab/PyGenePlexus
