## Supplementary material for "PyGenePlexus: A Python package for gene discovery using network-based machine learning": Supplementary_Table2.tsv

ID	Name	Similarity	Rank
DOID:0110123	Bardet-Biedl syndrome 1	17.17540292650607	1
DOID:1935	Bardet-Biedl syndrome	14.109553117918642	2
DOID:0070122	Meckel syndrome 8	8.628787688508725	3
DOID:0070115	Meckel syndrome 1	6.721194135893976	4
DOID:0050778	Meckel syndrome	6.659881447510276	5
DOID:447	renal tubular transport disease	3.2358413676376063	6
DOID:1681	heart septal defect	2.445079785623776	7
DOID:10584	retinitis pigmentosa	2.4042283960313995	8
DOID:0060162	dentatorubral-pallidoluysian atrophy	2.385479023923509	9
DOID:14018	alcoholic liver cirrhosis	2.381817042191389	10
DOID:3587	pancreatic ductal carcinoma	2.370262240317272	11
DOID:8986	narcolepsy	2.3678177107850673	12
DOID:0111444	progressive myoclonus epilepsy 4	2.3124287883276136	13
DOID:1148	polydactyly	2.309476887213109	14
DOID:214	teeth hard tissue disease	2.292801107870996	15
DOID:1168	familial hyperlipidemia	2.2243088901342882	16
DOID:3969	thyroid gland papillary carcinoma	2.2098791683104095	17
DOID:11372	megacolon	2.198278305205916	18
DOID:11830	myopia	2.1646492668372237	19
DOID:1657	ventricular septal defect	2.0761045212589138	20
DOID:6419	tetralogy of Fallot	2.0635220646242143	21
DOID:9799	eye degenerative disease	2.057816066680311	22
DOID:535	sleep disorder	2.0562500977236997	23
DOID:397	restrictive cardiomyopathy	2.0502544449775715	24
DOID:0110267	cataract 44	2.034361859342666	25
DOID:8466	retinal degeneration	2.033134745684576	26
DOID:13810	familial hypercholesterolemia	1.9981140093025307	27
DOID:891	progressive myoclonus epilepsy	1.9053757717832	28
DOID:0050706	variable age at onset electroclinical syndrome	1.9053757717832	28
DOID:0050576	Senior-Loken syndrome	1.9027784945432125	30
DOID:9835	refractive error	1.899996586989313	31
DOID:0050773	paraganglioma	1.8973352516119655	32
DOID:1091	tooth disease	1.840668698002516	33
DOID:693	dental enamel hypoplasia	1.8265165806145407	34
DOID:0110881	holoprosencephaly 1	1.8174573348957446	35
DOID:0050548	hereditary sensory neuropathy	1.8104103296389695	36
DOID:14791	Leber congenital amaurosis	1.8014950318304648	37
DOID:0050811	congenital adrenal hyperplasia	1.7983207380730495	38
DOID:10487	Hirschsprung's disease	1.7972098229269293	39
DOID:11105	fundus albipunctatus	1.7942310551361906	40
DOID:1800	neuroendocrine carcinoma	1.7860061062232515	41
DOID:0060159	organic acidemia	1.77534464536186	42
DOID:0050545	visceral heterotaxy	1.7501768872594687	43
DOID:3753	Hermansky-Pudlak syndrome	1.7456539389723729	44
DOID:6406	double outlet right ventricle	1.7247225456455682	45
DOID:0110085	asphyxiating thoracic dystrophy 1	1.7159148079245417	46
DOID:8501	fundus dystrophy	1.7028313553776502	47
DOID:974	upper respiratory tract disease	1.6944782255958608	48
DOID:0111005	cone-rod dystrophy 2	1.6921685166587483	49
DOID:12583	velocardiofacial syndrome	1.6907984603339332	50
DOID:0050777	Joubert syndrome	1.689390490469625	51
DOID:0110861	autosomal recessive polycystic kidney disease	1.685955155054872	52
DOID:0050572	cone-rod dystrophy	1.6722806562132109	53
DOID:3602	toxic encephalopathy	1.666997738252472	54
DOID:3687	MELAS syndrome	1.6554852592403067	55
DOID:0080307	myofibrillar myopathy	1.6520696382171698	56
DOID:758	situs inversus	1.641175767353727	57
DOID:11383	cryptorchidism	1.6313591284385265	58
DOID:2163	nasal cavity disease	1.6215918793799176	59
DOID:0070187	Y-linked spermatogenic failure 2	1.615372488398069	60
DOID:0050738	Y-linked monogenic disease	1.615372488398069	60
DOID:0110980	Joubert syndrome 1	1.5990437689856285	62
DOID:701	dentin dysplasia	1.593352774798413	63
DOID:2825	nose disease	1.5661359408906363	64
DOID:10907	microcephaly	1.5567312646204847	65
DOID:0060340	ciliopathy	1.5564466742834493	66
DOID:1558	angioedema	1.5488825042841357	67
DOID:14749	methylmalonic acidemia	1.5469808341197526	68
DOID:5119	ovarian cyst	1.5368100668596587	69
DOID:1417	choroid disease	1.536200518699425	70
DOID:3388	periodontal disease	1.536131449953134	71
DOID:5572	Beckwith-Wiedemann syndrome	1.5361015512054126	72
DOID:1432	blindness	1.5359602960481078	73
DOID:3128	anus disease	1.5268100455442752	74
DOID:1285	rectal disease	1.5268100455442752	74
DOID:0110087	asphyxiating thoracic dystrophy 3	1.5201106425773563	76
DOID:11014	anorectal stricture	1.510298912385888	77
DOID:11716	prediabetes syndrome	1.5074502301509902	78
DOID:1882	atrial heart septal defect	1.5047229059227019	79
DOID:0080422	Dravet syndrome	1.4949880241006852	80
DOID:3868	melanotic medulloblastoma	1.4817288668113737	81
DOID:3864	adult medulloblastoma	1.4817288668113737	81
DOID:3861	medullomyoblastoma	1.4817288668113737	81
DOID:5426	premature ovarian failure	1.480438341356186	84
DOID:5723	optic atrophy	1.4704248985357058	85
DOID:11193	syndactyly	1.4656330983388166	86
DOID:9253	gastrointestinal stromal tumor	1.4494206185639047	87
DOID:0050439	Usher syndrome	1.4262165191721408	88
DOID:2187	amelogenesis imperfecta	1.409375433507162	89
DOID:1701	steroid inherited metabolic disorder	1.3856060747161663	90
DOID:4903	granular cell carcinoma	1.38240328811517	91
DOID:4929	tubular adenocarcinoma	1.38240328811517	91
DOID:5675	cribriform carcinoma	1.38240328811517	91
DOID:0050581	brachydactyly	1.3720050710985499	94
DOID:2462	retinal vascular disease	1.3619542796028354	95
DOID:10575	calcium metabolism disease	1.3471579129345403	96
DOID:1927	sphingolipidosis	1.3451216378545758	97
DOID:0070161	hereditary sensory and autonomic neuropathy type 2	1.33579491292803	98
DOID:2352	hemochromatosis	1.3333441571804714	99
DOID:3165	skin benign neoplasm	1.3267191584493057	100
DOID:0060121	integumentary system benign neoplasm	1.3267191584493057	100
DOID:11724	limb-girdle muscular dystrophy	1.3258079313243771	102
DOID:0060264	pontocerebellar hypoplasia	1.3108164811597998	103
DOID:679	basal ganglia disease	1.300766861605684	104
DOID:705	Leber hereditary optic neuropathy	1.286668842542772	105
DOID:3191	nemaline myopathy	1.2810842932984638	106
DOID:0050592	asphyxiating thoracic dystrophy	1.2759540311238509	107
DOID:0050817	Stargardt disease	1.262700080380229	108
DOID:12241	beta thalassemia	1.2584973967482356	109
DOID:161	keratosis	1.245591824447428	110
DOID:0050567	orofacial cleft	1.2444385743312187	111
DOID:4621	holoprosencephaly	1.2395576389737788	112
DOID:4448	macular degeneration	1.2383307064634033	113
DOID:4501	orofaciodigital syndrome	1.206547717117915	114
DOID:9923	developmental coordination disorder	1.2062838207713593	115
DOID:0050771	pheochromocytoma	1.2019799600611198	116
DOID:0060043	sexual disorder	1.1830093389881848	117
DOID:10629	microphthalmia	1.183001466442177	118
DOID:591	phobic disorder	1.1763253823767927	119
DOID:9267	urea cycle disorder	1.1727786149833117	120
DOID:0110274	autosomal recessive limb-girdle muscular dystrophy	1.1719832573542432	121
DOID:906	peroxisomal disease	1.1711633595413655	122
DOID:1441	autosomal dominant cerebellar ataxia	1.1608154620521483	123
DOID:0060119	pharynx cancer	1.1504294582390953	124
DOID:422	congenital structural myopathy	1.1231689816936339	125
DOID:0050543	Charcot-Marie-Tooth disease intermediate type	1.1230038090215955	126
DOID:2340	craniosynostosis	1.1136810106387784	127
DOID:12554	hemolytic-uremic syndrome	1.1134910720226117	128
DOID:14793	hypohidrotic ectodermal dysplasia	1.112190466534256	129
DOID:11971	synostosis	1.105904549235632	130
DOID:0080524	thyroid gland adenocarcinoma	1.0890357128226462	131
DOID:0080525	differentiated thyroid gland carcinoma	1.0890357128226462	131
DOID:0080027	spondyloepimetaphyseal dysplasia	1.0883594593180677	133
DOID:3390	palmoplantar keratosis	1.0821878197603227	134
DOID:363	uterine cancer	1.0801772586558045	135
DOID:0080379	nephrotic syndrome type 2	1.0797301003927702	136
DOID:13250	diarrhea	1.0787177633200802	137
DOID:9521	Laron syndrome	1.0722026840437164	138
DOID:0110092	short-rib thoracic dysplasia 6 with or without polydactyly	1.066718316599942	139
DOID:627	severe combined immunodeficiency	1.0583484619961645	140
DOID:896	metal metabolism disorder	1.052822145852174	141
DOID:240	iris disease	1.0516292066183046	142
DOID:0060655	autosomal recessive congenital ichthyosis	1.0369992199212397	143
DOID:4254	osteosclerosis	1.0350021594258985	144
DOID:12712	nephronophthisis	1.031618868275406	145
DOID:0060051	autoimmune disease of cardiovascular system	1.0203118244300111	146
DOID:0060894	early-onset Parkinson's disease	1.0189855697240224	147
DOID:0110297	autosomal recessive limb-girdle muscular dystrophy type 2K	1.0188257897044233	148
DOID:0050559	Fukuyama congenital muscular dystrophy	1.0188257897044233	148
DOID:674	cleft palate	1.0095644872649565	150
DOID:12995	conduct disorder	0.9853106538471792	151
DOID:1070	primary open angle glaucoma	0.9848813053153996	152
DOID:0050703	infancy electroclinical syndrome	0.9751853541597003	153
DOID:8469	influenza	0.9746781603955016	154
DOID:1891	optic nerve disease	0.9722598249528135	155
DOID:1380	endometrial cancer	0.9655928648031166	156
DOID:0080377	peroxisomal biogenesis disorder	0.961068263787074	157
DOID:3652	Leigh disease	0.9571672994677475	158
DOID:0050902	medulloblastoma	0.9569964742522757	159
DOID:3869	childhood medulloblastoma	0.9569964742522757	159
DOID:10241	thalassemia	0.9550064588282212	161
DOID:0110340	osteogenesis imperfecta type 4	0.9468325132940129	162
DOID:9296	cleft lip	0.9467545106942306	163
DOID:2871	endometrial carcinoma	0.9410107370639	164
DOID:0050950	autosomal recessive cerebellar ataxia	0.937647825757027	165
DOID:0060429	chromosomal duplication syndrome	0.93689133984139	166
DOID:0050570	congenital disorder of glycosylation type I	0.9329689429082378	167
DOID:205	hyperostosis	0.9323766532922316	168
DOID:11720	distal myopathy	0.9231381890659613	169
DOID:2256	osteochondrodysplasia	0.9159808563127972	170
DOID:0060536	mitochondrial complex I deficiency	0.9157113955693256	171
DOID:11727	facioscapulohumeral muscular dystrophy	0.9136119387669025	172
DOID:0050562	West syndrome	0.8958028792667184	173
DOID:649	prion disease	0.892305720447905	174
DOID:4706	infratentorial cancer	0.8915529287631332	175
DOID:11949	Creutzfeldt-Jakob disease	0.8849412976688927	176
DOID:2476	hereditary spastic paraplegia	0.8839029001572691	177
DOID:607	paraplegia	0.8839029001572691	177
DOID:13141	uveitis	0.8738552229019687	179
DOID:1247	blood coagulation disease	0.8720138180929125	180
DOID:12858	Huntington's disease	0.8712498860467264	181
DOID:4483	rhinitis	0.8671982626612353	182
DOID:10582	Refsum disease	0.8465581834495882	183
DOID:3762	cytochrome-c oxidase deficiency disease	0.8462129715139063	184
DOID:1555	urticaria	0.8431861643774007	185
DOID:12721	multiple epiphyseal dysplasia	0.8072703532008776	186
DOID:3748	esophagus squamous cell carcinoma	0.8059265175066892	187
DOID:2043	hepatitis B	0.8034079601958567	188
DOID:3529	central core myopathy	0.790278402880016	189
DOID:0050709	early infantile epileptic encephalopathy	0.7825210676492373	190
DOID:2559	opiate dependence	0.7812249499664013	191
DOID:0060308	autosomal recessive non-syndromic intellectual disability	0.7806836139807833	192
DOID:0050753	cerebellar ataxia	0.7801254513285454	193
DOID:0080010	bone structure disease	0.7795245120835442	194
DOID:0080409	familial adenomatous polyposis 1	0.7764380727383393	195
DOID:0050424	familial adenomatous polyposis	0.7764380727383393	195
DOID:0050032	mineral metabolism disease	0.7729983066435145	197
DOID:4479	pseudohypoaldosteronism	0.7729274949760181	198
DOID:0060855	autosomal dominant pseudohypoaldosteronism type 1	0.7729274949760181	198
DOID:345	uterine disease	0.766861471910463	200
DOID:9562	primary ciliary dyskinesia	0.7653494795862428	201
DOID:1875	impotence	0.751980497606051	202
DOID:1876	sexual dysfunction	0.751980497606051	202
DOID:14503	neuronal ceroid lipofuscinosis	0.7496657791921054	204
DOID:9007	sudden infant death syndrome	0.7418563177413229	205
DOID:10908	hydrocephalus	0.7351877516619246	206
DOID:3146	lipid metabolism disorder	0.730670148607368	207
DOID:8499	night blindness	0.7190016660884369	208
DOID:2729	dyskeratosis congenita	0.7078929024906517	209
DOID:905	Zellweger syndrome	0.7041250225845388	210
DOID:0050701	electroclinical syndrome	0.7022721548719139	211
DOID:12678	hypercalcemia	0.7015105544988353	212
DOID:769	neuroblastoma	0.6945546882543725	213
DOID:2621	autonomic nervous system neoplasm	0.6945546882543725	213
DOID:9252	amino acid metabolic disorder	0.6883224098566725	215
DOID:0060368	Parkinson's disease 2	0.6832506182323154	216
DOID:2018	hyperinsulinism	0.6770428947054142	217
DOID:0080476	peroxisome biogenesis disorder 1A	0.6763248658236747	218
DOID:255	hemangioma	0.6630367613703343	219
DOID:0060903	thrombosis	0.6484762506470476	220
DOID:589	congenital hemolytic anemia	0.6375776770039148	221
DOID:3480	uveal disease	0.6371486543809466	222
DOID:2007	degeneration of macula and posterior pole	0.6371056100318926	223
DOID:0050951	hereditary ataxia	0.630846669349046	224
DOID:784	chronic kidney disease	0.6307571017717141	225
DOID:176	cardiovascular cancer	0.6211936027318323	226
DOID:175	vascular cancer	0.6211936027318323	226
DOID:841	extrinsic allergic alveolitis	0.6128907139191846	228
DOID:4989	pancreatitis	0.6100689680990363	229
DOID:10871	age related macular degeneration	0.6084515113091024	230
DOID:8498	hereditary night blindness	0.6082350106983917	231
DOID:0050534	congenital stationary night blindness	0.6082350106983917	231
DOID:3327	partial motor epilepsy	0.6046554953536464	233
DOID:3328	temporal lobe epilepsy	0.6001997439433655	234
DOID:0111910	spermatogenic failure	0.598968073148577	235
DOID:676	juvenile rheumatoid arthritis	0.596619058925741	236
DOID:1883	hepatitis C	0.5954620279460147	237
DOID:2490	congenital nervous system abnormality	0.5806782349990567	238
DOID:1934	dysostosis	0.5770054521692054	239
DOID:1393	visual pathway disease	0.5729182882445136	240
DOID:1520	colon carcinoma	0.5718915506427251	241
DOID:219	colon cancer	0.5718915506427251	241
DOID:3498	pancreatic ductal adenocarcinoma	0.5705125108676731	243
DOID:4074	pancreatic adenocarcinoma	0.5705125108676731	243
DOID:13241	Behcet's disease	0.5687203977065601	245
DOID:0050702	neonatal period electroclinical syndrome	0.5616418685211867	246
DOID:1703	Richter's syndrome	0.5392268619829119	247
DOID:13580	cholestasis	0.5327728025902264	248
DOID:8577	ulcerative colitis	0.5297715244899035	249
DOID:0060180	colitis	0.5297715244899035	249
DOID:0090005	Schwartz-Jampel syndrome 1	0.5284743229132971	251
DOID:0080362	spondyloepiphyseal dysplasia tarda	0.5284743229132971	251
DOID:11432	endometriosis of ovary	0.5282190701396623	253
DOID:1040	chronic lymphocytic leukemia	0.5273722955011905	254
DOID:438	autoimmune disease of the nervous system	0.5228822844951405	255
DOID:2786	cerebellar disease	0.5192294985394658	256
DOID:699	mitochondrial myopathy	0.5148120902536577	257
DOID:1067	open-angle glaucoma	0.5137518323872571	258
DOID:12347	osteogenesis imperfecta	0.5104351029735261	259
DOID:890	mitochondrial encephalomyopathy	0.504261951146296	260
DOID:0050589	inflammatory bowel disease	0.5017595385475004	261
DOID:1414	ovarian dysfunction	0.4983664479712362	262
DOID:13714	anodontia	0.4972768759575874	263
DOID:0050591	tooth agenesis	0.4972768759575874	263
DOID:4195	hyperglycemia	0.49220025994015093	265
DOID:0050776	non-syndromic X-linked intellectual disability	0.4914099609827604	266
DOID:626	complement deficiency	0.488540953838565	267
DOID:3144	cutis laxa	0.4874222532185025	268
DOID:341	peripheral vascular disease	0.4783559537911492	269
DOID:0060190	ileocolitis	0.4748498558803028	270
DOID:0060191	gastroduodenal Crohn's disease	0.4748498558803028	270
DOID:5212	congenital disorder of glycosylation	0.47069866459881876	272
DOID:12365	malaria	0.46178299070086104	273
DOID:4465	papillary renal cell carcinoma	0.45416751874881484	274
DOID:2218	blood platelet disease	0.4539127839458591	275
DOID:10825	essential hypertension	0.450270966557929	276
DOID:11612	polycystic ovary syndrome	0.4328944916255981	277
DOID:6364	migraine	0.43199647436063143	278
DOID:9415	allergic asthma	0.41845533767465265	279
DOID:2841	asthma	0.41845533767465265	279
DOID:0080811	extrinsic asthma	0.41845533767465265	279
DOID:0080809	chronic asthma	0.41845533767465265	279
DOID:3213	demyelinating disease	0.4183625592654617	283
DOID:5082	liver cirrhosis	0.41348338257585554	284
DOID:893	Wilson disease	0.4123259931323184	285
DOID:811	lipodystrophy	0.41217829565841996	286
DOID:10320	asbestosis	0.41018194703461053	287
DOID:0060309	syndromic X-linked intellectual disability	0.4079161597220237	288
DOID:9297	lip disease	0.4070939877941282	289
DOID:12098	trigeminal neuralgia	0.40421216003167376	290
DOID:561	trigeminal nerve disease	0.40421216003167376	290
DOID:0050557	congenital muscular dystrophy	0.40259793834974206	292
DOID:0060099	musculoskeletal system benign neoplasm	0.38834056241203474	293
DOID:1342	congenital hypoplastic anemia	0.3840907351489738	294
DOID:0111962	combined immunodeficiency	0.3722599779822767	295
DOID:4451	renal carcinoma	0.3714627636226393	296
DOID:5418	schizoaffective disorder	0.3694655479112471	297
DOID:4464	collecting duct carcinoma	0.36178303170670256	298
DOID:4471	chromophobe renal cell carcinoma	0.36178303170670256	298
DOID:4473	sarcomatoid renal cell carcinoma	0.36178303170670256	298
DOID:3121	gallbladder cancer	0.3603367104705329	301
DOID:4948	gallbladder carcinoma	0.3603367104705329	301
DOID:0111237	congenital muscular dystrophy-dystroglycanopathy type A1	0.35866533598563344	303
DOID:0110213	isolated cleft palate	0.3519909563277529	304
DOID:0070329	mitochondrial DNA depletion syndrome	0.34737365671751674	305
DOID:0050571	congenital disorder of glycosylation type II	0.3461080409229337	306
DOID:12270	coloboma	0.34237643255074945	307
DOID:0050889	non-syndromic intellectual disability	0.3369542076112818	308
DOID:0110218	Brugada syndrome 1	0.33503632687188917	309
DOID:543	dystonia	0.3318128029515963	310
DOID:4450	renal cell carcinoma	0.3302933494099724	311
DOID:12522	bagassosis	0.32915836713284125	312
DOID:2671	transitional cell carcinoma	0.3276217299288125	313
DOID:2730	epidermolysis bullosa	0.3258567544145198	314
DOID:2731	vesiculobullous skin disease	0.3258567544145198	314
DOID:0080005	bone remodeling disease	0.3227976160551785	316
DOID:9741	biliary tract disease	0.3220596804844658	317
DOID:4138	bile duct disease	0.3220596804844658	317
DOID:2048	autoimmune hepatitis	0.3195103074849118	319
DOID:0090070	hypogonadotropic hypogonadism	0.3162048643673763	320
DOID:4624	Ollier disease	0.3152034325760612	321
DOID:2975	cystic kidney disease	0.31317320481024	322
DOID:0080006	bone development disease	0.31062143184514945	323
DOID:0060307	autosomal dominant non-syndromic intellectual disability	0.30593470476593204	324
DOID:439	neuromuscular junction disease	0.30234100162439037	325
DOID:3635	congenital myasthenic syndrome	0.30234100162439037	325
DOID:0060388	chromosomal deletion syndrome	0.302088295585252	327
DOID:9884	muscular dystrophy	0.3013999752521085	328
DOID:13359	Ehlers-Danlos syndrome	0.29569024421327483	329
DOID:1793	pancreatic cancer	0.2847222130128122	330
DOID:4905	pancreatic carcinoma	0.2847222130128122	330
DOID:0060786	hypomyelinating leukodystrophy	0.2825806779865115	332
DOID:1924	hypogonadism	0.274065758516197	333
DOID:9975	cocaine dependence	0.27390695544631155	334
DOID:421	hair disease	0.2736790012606104	335
DOID:1588	thrombocytopenia	0.2696635538064071	336
DOID:1192	peripheral nervous system neoplasm	0.26932132009432	337
DOID:0080036	SOST-related sclerosing bone dysplasia	0.26920335340650997	338
DOID:8538	reticulosarcoma	0.2661514389257669	339
DOID:0050851	glomerulosclerosis	0.25911845269664613	340
DOID:1312	focal segmental glomerulosclerosis	0.25911845269664613	340
DOID:11328	schizophreniform disorder	0.25817751308853665	342
DOID:0060719	autosomal recessive congenital ichthyosis 10	0.2518743837280082	343
DOID:0060004	autoimmune disease of central nervous system	0.2497169457764898	344
DOID:13619	extrahepatic cholestasis	0.2469612925028069	345
DOID:0111229	congenital muscular dystrophy-dystroglycanopathy type A	0.24366702420155253	346
DOID:0050588	muscular dystrophy-dystroglycanopathy	0.24366702420155253	346
DOID:5812	MHC class II deficiency	0.24305446459723357	348
DOID:2986	IgA glomerulonephritis	0.24280417867044035	349
DOID:1682	congenital heart disease	0.23880273905692273	350
DOID:2326	gastroenteritis	0.23784507834494348	351
DOID:2377	multiple sclerosis	0.2372752964662222	352
DOID:0060496	respiratory allergy	0.23623643192195398	353
DOID:9352	type 2 diabetes mellitus	0.23339927970375052	354
DOID:0050565	autosomal recessive nonsyndromic deafness	0.23068106059015142	355
DOID:5327	retinal detachment	0.2238681428575863	356
DOID:13268	porphyria	0.22098981027247108	357
DOID:865	vasculitis	0.21765990585641026	358
DOID:3314	angiomyolipoma	0.2168730790228133	359
DOID:2645	benign mesothelioma	0.2168730790228133	359
DOID:0060224	atrial fibrillation	0.21685586291772688	361
DOID:1107	esophageal carcinoma	0.21533432708180644	362
DOID:3310	atopic dermatitis	0.21526324522518606	363
DOID:6050	esophageal disease	0.20624391248925433	364
DOID:3068	glioblastoma	0.2062138665277326	365
DOID:12987	agranulocytosis	0.20327739012113108	366
DOID:2115	B cell deficiency	0.2024959976017663	367
DOID:0111216	autosomal recessive centronuclear myopathy	0.20131819902031528	368
DOID:0050622	reproductive organ benign neoplasm	0.19962172748149626	369
DOID:0060091	cardiovascular organ benign neoplasm	0.1925916298545592	370
DOID:13636	Fanconi anemia	0.19124137131757568	371
DOID:3247	rhabdomyosarcoma	0.1863518032899941	372
DOID:526	human immunodeficiency virus infectious disease	0.1786449155797766	373
DOID:635	acquired immunodeficiency syndrome	0.1786449155797766	373
DOID:1742	drug psychosis	0.17711131406008232	375
DOID:1203	drug-induced mental disorder	0.17711131406008232	375
DOID:615	leukopenia	0.1747618523761431	377
DOID:1849	cannabis dependence	0.17238223646673914	378
DOID:9977	hallucinogen dependence	0.17238223646673914	378
DOID:9206	Barrett's esophagus	0.1696239279580132	380
DOID:4556	lung large cell carcinoma	0.1682864678159049	381
DOID:5041	esophageal cancer	0.16213053990600465	382
DOID:934	viral infectious disease	0.1540984392499601	383
DOID:0050888	syndromic intellectual disability	0.15028315969351874	384
DOID:8646	substance-induced psychosis	0.14818078579130697	385
DOID:3952	adrenal cortex disease	0.14631214955497487	386
DOID:12236	primary biliary cholangitis	0.14578180203031046	387
DOID:0080009	X-linked dominant disease	0.14400587375678003	388
DOID:182	calcinosis	0.13363685331685246	389
DOID:0050825	endocardium disease	0.13052786895508145	390
DOID:0060000	infective endocarditis	0.13052786895508145	390
DOID:10314	endocarditis	0.13052786895508145	390
DOID:4562	subacute bacterial endocarditis	0.13052786895508145	390
DOID:4467	clear cell renal cell carcinoma	0.13031636470819385	394
DOID:3008	invasive ductal carcinoma	0.12242822387666931	395
DOID:3883	Lynch syndrome	0.11848734694620171	396
DOID:4045	muscle cancer	0.11816489367035324	397
DOID:14250	Down syndrome	0.11385517502832809	398
DOID:60006	benign vascular tumor	0.10893687795343285	399
DOID:1475	lymphangioma	0.10893687795343285	399
DOID:0111217	autosomal dominant centronuclear myopathy	0.10795472104481298	401
DOID:0111223	centronuclear myopathy 1	0.10795472104481298	401
DOID:12217	Lewy body dementia	0.10271851832527781	403
DOID:10808	gastric ulcer	0.09994180287177612	404
DOID:1059	intellectual disability	0.09945529590433115	405
DOID:0060089	endocrine organ benign neoplasm	0.09920625294041974	406
DOID:10914	amnestic disorder	0.09797111904075406	407
DOID:9974	drug dependence	0.09621857460472814	408
DOID:9505	cannabis abuse	0.0954707483376476	409
DOID:10041	dysplastic nevus syndrome	0.08832405356887564	410
DOID:235	colonic benign neoplasm	0.08608301942884039	411
DOID:0050569	Seckel syndrome	0.08537802107539895	412
DOID:13548	secondary Parkinson disease	0.0837471005180495	413
DOID:11713	diabetic angiopathy	0.08369126516732447	414
DOID:12930	dilated cardiomyopathy	0.07806750316995452	415
DOID:4610	intestinal benign neoplasm	0.07690644834815967	416
DOID:2590	familial nephrotic syndrome	0.0746270812511314	417
DOID:2527	nephrosis	0.0746270812511314	417
DOID:1184	nephrotic syndrome	0.0746270812511314	417
DOID:0060262	gallbladder disease	0.07175820224463363	420
DOID:9775	diastolic heart failure	0.07145998470795598	421
DOID:13189	gout	0.06734903279438392	422
DOID:11037	dissociative amnesia	0.06605902348820325	423
DOID:10935	dissociative disorder	0.06605902348820325	423
DOID:10273	heart conduction disease	0.06582474130437124	425
DOID:1686	glaucoma	0.06317972341311973	426
DOID:1697	ichthyosis	0.06142656143948782	427
DOID:1339	Diamond-Blackfan anemia	0.05774580525881307	428
DOID:8778	Crohn's disease	0.055057176413679784	429
DOID:0110721	neuronal ceroid lipofuscinosis 1	0.053945994978464265	430
DOID:0110425	dilated cardiomyopathy 1A	0.046449528441334646	431
DOID:3526	cerebral infarction	0.04538105685925206	432
DOID:9074	systemic lupus erythematosus	0.04504500678716901	433
DOID:3525	middle cerebral artery infarction	0.042546647273496545	434
DOID:731	urinary system benign neoplasm	0.03962955953565067	435
DOID:2154	nephroblastoma	0.037887724867159384	436
DOID:1307	dementia	0.03785394493204962	437
DOID:2789	parasitic protozoa infectious disease	0.03696104270409827	438
DOID:0080089	tubular aggregate myopathy 1	0.0319841220542524	439
DOID:5353	colonic disease	0.027907711094156847	440
DOID:3454	brain infarction	0.01591521723428878	441
DOID:3756	protein C deficiency	0.01498787190084797	442
DOID:0050563	nonsyndromic deafness	0.01286874984845725	443
DOID:2566	corneal dystrophy	0.011795619074644874	444
DOID:2978	carbohydrate metabolic disorder	0.01121370515734454	445
DOID:4015	sarcomatoid carcinoma	0.008761251948940878	446
DOID:446	primary hyperaldosteronism	0.006544020677077941	447
DOID:3947	adrenal gland hyperfunction	0.006544020677077941	447
DOID:0060071	pre-malignant neoplasm	0.005526969272944329	449
DOID:1383	sweat gland disease	0.005483931598918184	450
DOID:9455	lipid storage disease	0.0	451
DOID:767	muscular atrophy	0.0	451
DOID:9053	bladder carcinoma in situ	0.0	451
DOID:0050524	maturity-onset diabetes of the young	0.0	451
DOID:0050742	nicotine dependence	0.0	451
DOID:3939	lipomatous cancer	0.0	451
DOID:231	motor neuron disease	0.0	451
DOID:0060050	autoimmune disease of blood	0.0	451
DOID:0060086	female reproductive organ benign neoplasm	0.0	451
DOID:14450	46 XX gonadal dysgenesis	0.0	451
DOID:0050624	gastrointestinal system benign neoplasm	0.0	451
DOID:707	B-cell lymphoma	0.0	451
DOID:1564	fungal infectious disease	0.0	451
DOID:171	neuroectodermal tumor	0.0	451
DOID:14448	46,XY sex reversal	0.0	451
DOID:2742	auditory system disease	0.0	451
DOID:3908	lung non-small cell carcinoma	0.0	451
DOID:0080014	chromosomal disease	0.0	451
DOID:2234	focal epilepsy	0.0	451
DOID:12785	diabetic polyneuropathy	0.0	451
DOID:2473	opportunistic mycosis	0.0	451
DOID:11504	autonomic neuropathy	0.0	451
DOID:11503	diabetic autonomic neuropathy	0.0	451
DOID:272	hepatic vascular disease	0.0	451
DOID:12603	acute leukemia	0.0	451
DOID:9952	acute lymphoblastic leukemia	0.0	451
DOID:10003	sensorineural hearing loss	0.0	451
DOID:3382	liposarcoma	0.0	451
DOID:0060480	left ventricular noncompaction	0.0	451
DOID:0060103	central nervous system primitive neuroectodermal neoplasm	0.0	451
DOID:57	aortic valve insufficiency	0.0	451
DOID:0060095	uterine benign neoplasm	0.0	451
DOID:7147	ankylosing spondylitis	0.0	451
DOID:0111140	IGSF1 deficiency syndrome	0.0	451
DOID:688	embryonal cancer	0.0	451
DOID:633	myositis	0.0	451
DOID:1115	sarcoma	0.0	451
DOID:780	placenta disease	0.0	451
DOID:1781	thyroid gland cancer	0.0	451
DOID:3963	thyroid gland carcinoma	0.0	451
DOID:6688	autoimmune lymphoproliferative syndrome	0.0	451
DOID:4159	skin cancer	0.0	451
DOID:5076	mixed glioma	0.0	451
DOID:3071	gliosarcoma	0.0	451
DOID:9279	hyperhomocysteinemia	0.0	451
DOID:14717	centronuclear myopathy	0.0	451
DOID:986	alopecia areata	0.0	451
DOID:1459	hypothyroidism	0.0	451
DOID:1279	ocular motility disease	0.0	451
DOID:12177	common variable immunodeficiency	0.0	451
DOID:9460	uterine corpus cancer	0.0	451
DOID:332	amyotrophic lateral sclerosis	0.0	451
DOID:3021	acute kidney failure	0.0	451
DOID:0080205	CAKUT	0.0	451
DOID:9993	hypoglycemia	0.0	451
DOID:0050646	distal arthrogryposis	0.0	451
DOID:0050136	systemic mycosis	0.0	451
DOID:0060122	integumentary system cancer	0.0	451
DOID:8432	polycythemia	0.0	451
DOID:854	collagen disease	0.0	451
DOID:8947	diabetic retinopathy	0.0	451
DOID:5557	testicular germ cell cancer	0.0	451
DOID:3304	germinoma	0.0	451
DOID:3133	acute porphyria	0.0	451
DOID:809	cocaine abuse	0.0	451
DOID:1852	intrahepatic cholestasis	0.0	451
DOID:7998	hyperthyroidism	0.0	451
DOID:0050890	synucleinopathy	0.0	451
DOID:8649	tongue cancer	0.0	451
DOID:866	vein disease	0.0	451
DOID:576	proteinuria	0.0	451
DOID:0050704	childhood electroclinical syndrome	0.0	451
DOID:9258	Waardenburg's syndrome	0.0	451
DOID:14330	Parkinson's disease	0.0	451
DOID:620	blood protein disease	0.0	451
DOID:7693	abdominal aortic aneurysm	0.0	451
DOID:7725	epilepsy with generalized tonic-clonic seizures	0.0	451
DOID:0060868	leukoencephalopathy with vanishing white matter	0.0	451
DOID:8618	oral cavity cancer	0.0	451
DOID:0050801	androgenic alopecia	0.0	451
DOID:8645	subacute delirium	0.0	451
DOID:3490	Noonan syndrome	0.0	451
DOID:13543	hyperparathyroidism	0.0	451
DOID:0060031	autoimmune disease of gastrointestinal tract	0.0	451
DOID:6114	cerebral convexity meningioma	0.0	451
DOID:6086	malignant leptomeningeal tumor	0.0	451
DOID:0060060	non-Hodgkin lymphoma	0.0	451
DOID:60001	pulmonary artery disease	0.0	451
DOID:2213	hemorrhagic disease	0.0	451
DOID:5612	spinal cancer	0.0	451
DOID:5395	functioning pituitary adenoma	0.0	451
DOID:0060036	intrinsic cardiomyopathy	0.0	451
DOID:10923	sickle cell anemia	0.0	451
DOID:4594	microcystic meningioma	0.0	451
DOID:0060675	catecholaminergic polymorphic ventricular tachycardia 1	0.0	451
DOID:4587	benign meningioma	0.0	451
DOID:4210	clear cell meningioma	0.0	451
DOID:4193	intracranial thrombosis	0.0	451
DOID:4143	orbital cancer	0.0	451
DOID:4141	intraorbital meningioma	0.0	451
DOID:3772	intraventricular meningioma	0.0	451
DOID:3371	chondrosarcoma	0.0	451
DOID:1074	kidney failure	0.0	451
DOID:2224	essential thrombocythemia	0.0	451
DOID:2174	ocular cancer	0.0	451
DOID:1529	penile disease	0.0	451
DOID:14228	oligospermia	0.0	451
DOID:139	squamous cell papilloma	0.0	451
DOID:6112	cerebral meningioma	0.0	451
DOID:6548	angiomatous meningioma	0.0	451
DOID:4794	ependymoblastoma	0.0	451
DOID:6869	parasagittal meningioma	0.0	451
DOID:9973	substance dependence	0.0	451
DOID:10944	tongue disease	0.0	451
DOID:0110339	osteogenesis imperfecta type 3	0.0	451
DOID:0110222	Brugada syndrome 5	0.0	451
DOID:365	bladder disease	0.0	451
DOID:6000	congestive heart failure	0.0	451
DOID:0060578	Noonan syndrome 1	0.0	451
DOID:0050836	focal dystonia	0.0	451
DOID:14323	Marfan syndrome	0.0	451
DOID:0050538	Charcot-Marie-Tooth disease type 1	0.0	451
DOID:1485	cystic fibrosis	0.0	451
DOID:9637	stomatitis	0.0	451
DOID:9477	pulmonary embolism	0.0	451
DOID:2355	anemia	0.0	451
DOID:883	parasitic helminthiasis infectious disease	0.0	451
DOID:8368	chordoid meningioma	0.0	451
DOID:7689	leptomeninges sarcoma	0.0	451
DOID:4961	bone marrow disease	0.0	451
DOID:7532	squamous papillomatosis	0.0	451
DOID:7213	transitional meningioma	0.0	451
DOID:7212	meningothelial meningioma	0.0	451
DOID:7211	fibrous meningioma	0.0	451
DOID:7210	psammomatous meningioma	0.0	451
DOID:13533	osteopetrosis	0.0	451
DOID:10854	salivary gland disease	0.0	451
DOID:1443	cerebral degeneration	0.0	451
DOID:1140	spinal canal and spinal cord meningioma	0.0	451
DOID:480	movement disease	0.0	451
DOID:9452	fatty liver disease	0.0	451
DOID:10493	adrenal cortical hypofunction	0.0	451
DOID:3369	Ewing sarcoma	0.0	451
DOID:1037	lymphoid leukemia	0.0	451
DOID:700	mitochondrial metabolism disease	0.0	451
DOID:0070025	X-linked dyskeratosis congenita	0.0	451
DOID:0060870	isolated growth hormone deficiency	0.0	451
DOID:0060029	autoimmune disease of exocrine system	0.0	451
DOID:12798	mucopolysaccharidosis	0.0	451
DOID:2773	contact dermatitis	0.0	451
DOID:2952	inner ear disease	0.0	451
DOID:0050541	Charcot-Marie-Tooth disease type 4	0.0	451
DOID:0050431	arrhythmogenic right ventricular cardiomyopathy	0.0	451
DOID:999	hypereosinophilic syndrome	0.0	451
DOID:9743	diabetic neuropathy	0.0	451
DOID:9446	cholangitis	0.0	451
DOID:930	orbital disease	0.0	451
DOID:9008	psoriatic arthritis	0.0	451
DOID:6713	cerebrovascular disease	0.0	451
DOID:6193	epithelioid sarcoma	0.0	451
DOID:5683	hereditary breast ovarian cancer syndrome	0.0	451
DOID:3069	astrocytoma	0.0	451
DOID:11201	parathyroid gland disease	0.0	451
DOID:12550	hepatic coma	0.0	451
DOID:12894	Sjogren's syndrome	0.0	451
DOID:0060106	brain meningioma	0.0	451
DOID:1138	spinal meningioma	0.0	451
DOID:10780	primary polycythemia	0.0	451
DOID:10123	pigmentation disease	0.0	451
DOID:0111198	autosomal dominant distal hereditary motor neuronopathy	0.0	451
DOID:3193	peripheral nerve sheath neoplasm	0.0	451
DOID:0110871	congenital stationary night blindness 2A	0.0	451
DOID:0110870	congenital stationary night blindness 1A	0.0	451
DOID:0110865	congenital stationary night blindness 1B	0.0	451
DOID:0060679	catecholaminergic polymorphic ventricular tachycardia 5	0.0	451
DOID:0060116	sensory system cancer	0.0	451
DOID:3082	interstitial lung disease	0.0	451
DOID:13413	hepatic encephalopathy	0.0	451
DOID:0050328	congenital hypothyroidism	0.0	451
DOID:898	autosomal dominant polycystic kidney disease	0.0	451
DOID:8651	Hodgkin's granuloma	0.0	451
DOID:4258	Weissenbacher-Zweymuller syndrome	0.0	451
DOID:4123	nail disease	0.0	451
DOID:3426	vestibular disease	0.0	451
DOID:2615	papilloma	0.0	451
DOID:11054	urinary bladder cancer	0.0	451
DOID:4960	bone marrow cancer	0.0	451
DOID:1925	Coffin-Siris syndrome	0.0	451
DOID:50	thyroid gland disease	0.0	451
DOID:0060097	thoracic benign neoplasm	0.0	451
DOID:1176	bronchial disease	0.0	451
DOID:9675	pulmonary emphysema	0.0	451
DOID:0110226	Brugada syndrome 9	0.0	451
DOID:10595	Charcot-Marie-Tooth disease	0.0	451
DOID:3827	congenital diaphragmatic hernia	0.0	451
DOID:0050539	Charcot-Marie-Tooth disease type 2	0.0	451
DOID:0050451	Brugada syndrome	0.0	451
DOID:9561	nasopharyngeal disease	0.0	451
DOID:9261	nasopharynx carcinoma	0.0	451
DOID:8552	chronic myeloid leukemia	0.0	451
DOID:5200	urinary tract obstruction	0.0	451
DOID:4535	hypotrichosis	0.0	451
DOID:8719	in situ carcinoma	0.0	451
DOID:0050745	diffuse large B-cell lymphoma	0.0	451
DOID:14447	gonadal dysgenesis	0.0	451
DOID:4398	pustulosis of palm and sole	0.0	451
DOID:706	mature B-cell neoplasm	0.0	451
DOID:0090078	hypogonadotropic hypogonadism 7 with or without anosmia	0.0	451
DOID:0060469	Miller-Dieker lissencephaly syndrome	0.0	451
DOID:8584	Burkitt lymphoma	0.0	451
DOID:3953	adrenal gland cancer	0.0	451
DOID:14004	thoracic aortic aneurysm	0.0	451
DOID:2452	thrombophilia	0.0	451
DOID:9553	adrenal gland disease	0.0	451
DOID:11394	adult respiratory distress syndrome	0.0	451
DOID:3713	ovary adenocarcinoma	0.0	451
DOID:104	bacterial infectious disease	0.0	451
DOID:0050426	Stevens-Johnson syndrome	0.0	451
DOID:8527	monocytic leukemia	0.0	451
DOID:3606	ovarian mucinous adenocarcinoma	0.0	451
DOID:2583	agammaglobulinemia	0.0	451
DOID:10481	diaphragm disease	0.0	451
DOID:0080639	bone sarcoma	0.0	451
DOID:4606	bile duct cancer	0.0	451
DOID:7005	gemistocytic astrocytoma	0.0	451
DOID:3527	cerebral arterial disease	0.0	451
DOID:2994	germ cell cancer	0.0	451
DOID:2744	pyelitis	0.0	451
DOID:13089	intracranial arterial disease	0.0	451
DOID:83	cataract	0.0	451
DOID:0080830	pediatric low-grade glioma	0.0	451
DOID:0080829	low-grade glioma	0.0	451
DOID:0080322	polycystic kidney disease	0.0	451
DOID:0070297	primary microcephaly	0.0	451
DOID:5409	lung small cell carcinoma	0.0	451
DOID:0060005	autoimmune disease of endocrine system	0.0	451
DOID:8864	acute monocytic leukemia	0.0	451
DOID:7008	protoplasmic astrocytoma	0.0	451
DOID:6726	fibrillary astrocytoma	0.0	451
DOID:11717	neonatal diabetes	0.0	451
DOID:1542	head and neck carcinoma	0.0	451
DOID:419	scleroderma	0.0	451
DOID:1575	rheumatic disease	0.0	451
DOID:12450	pancytopenia	0.0	451
DOID:5520	head and neck squamous cell carcinoma	0.0	451
DOID:8893	psoriasis	0.0	451
DOID:8541	Sezary's disease	0.0	451
DOID:9406	hypopituitarism	0.0	451
DOID:4947	cholangiocarcinoma	0.0	451
DOID:4897	bile duct carcinoma	0.0	451
DOID:4896	bile duct adenocarcinoma	0.0	451
DOID:3078	grade III astrocytoma	0.0	451
DOID:12377	spinal muscular atrophy	0.0	451
DOID:0080144	childhood acute lymphocytic leukemia	0.0	451
DOID:1398	parasitic infectious disease	0.0	451
DOID:0111246	amyotrophic lateral sclerosis-parkinsonism/dementia complex 1	0.0	451
DOID:1631	benign breast phyllodes tumor	0.0	451
DOID:10316	pneumoconiosis	0.0	451
DOID:0060286	combined oxidative phosphorylation deficiency	0.0	451
DOID:3717	gastric adenocarcinoma	0.0	451
DOID:4676	uremia	0.0	451
DOID:3918	pancreatic cystadenoma	0.0	451
DOID:0050743	mature T-cell and NK-cell lymphoma	0.0	451
DOID:0050749	peripheral T-cell lymphoma	0.0	451
DOID:2237	hepatitis	0.0	451
DOID:778	delusional disorder	0.0	451
DOID:0060061	cutaneous T cell lymphoma	0.0	451
DOID:9476	Sheehan syndrome	0.0	451
DOID:5772	central nervous system hematologic cancer	0.0	451
DOID:3234	central nervous system lymphoma	0.0	451
DOID:0110443	dilated cardiomyopathy 1B	0.0	451
DOID:2253	cervix disease	0.0	451
DOID:10124	corneal disease	0.0	451
DOID:9538	multiple myeloma	0.0	451
DOID:8923	skin melanoma	0.0	451
DOID:6432	pulmonary hypertension	0.0	451
DOID:368	cerebrum cancer	0.0	451
DOID:10579	leukodystrophy	0.0	451
DOID:1659	supratentorial cancer	0.0	451
DOID:0050564	autosomal dominant nonsyndromic deafness	0.0	451
DOID:583	hemolytic anemia	0.0	451
DOID:720	normocytic anemia	0.0	451
DOID:3458	breast adenocarcinoma	0.0	451
DOID:3083	chronic obstructive pulmonary disease	0.0	451
DOID:0060082	breast benign neoplasm	0.0	451
DOID:2320	obstructive lung disease	0.0	451
DOID:3451	skin carcinoma	0.0	451
DOID:0060115	nervous system benign neoplasm	0.0	451
DOID:0050728	glycogen metabolism disorder	0.0	451
DOID:0070309	absence epilepsy	0.0	451
DOID:0060193	amyotrophic lateral sclerosis type 1	0.0	451
DOID:1923	disorder of sexual development	0.0	451
DOID:3907	lung squamous cell carcinoma	0.0	451
DOID:3030	mucinous adenocarcinoma	0.0	451
DOID:4079	heart valve disease	0.0	451
DOID:1426	ureteral disease	0.0	451
DOID:0060090	central nervous system benign neoplasm	0.0	451
DOID:4844	benign ependymoma	0.0	451
DOID:2747	glycogen storage disease	0.0	451
DOID:3347	osteosarcoma	0.0	451
DOID:9744	type 1 diabetes mellitus	0.0	451
DOID:0060101	benign glioma	0.0	451
DOID:0050958	spinocerebellar ataxia type 7	0.0	451
DOID:4362	cervical cancer	0.0	451
DOID:0050956	spinocerebellar ataxia type 6	0.0	451
DOID:0050955	spinocerebellar ataxia type 2	0.0	451
DOID:0050954	spinocerebellar ataxia type 1	0.0	451
DOID:0050882	spinocerebellar ataxia type 5	0.0	451
DOID:10608	celiac disease	0.0	451
DOID:6204	follicular adenoma	0.0	451
DOID:5403	microcystic adenoma	0.0	451
DOID:628	combined T cell and B cell immunodeficiency	0.0	451
DOID:3172	papillary adenoma	0.0	451
DOID:2519	testicular disease	0.0	451
DOID:2513	basal cell carcinoma	0.0	451
DOID:0060318	acute promyelocytic leukemia	0.0	451
DOID:4607	biliary tract cancer	0.0	451
DOID:4843	subependymal glioma	0.0	451
DOID:4851	pilocytic astrocytoma	0.0	451
DOID:5077	subependymal giant cell astrocytoma	0.0	451
DOID:0111460	cardiofaciocutaneous syndrome 1	0.0	451
DOID:0060674	catecholaminergic polymorphic ventricular tachycardia	0.0	451
DOID:0060123	connective tissue benign neoplasm	0.0	451
DOID:0050705	adolescence-adult electroclinical syndrome	0.0	451
DOID:0001816	angiosarcoma	0.0	451
DOID:987	alopecia	0.0	451
DOID:8057	olfactory groove meningioma	0.0	451
DOID:4972	myelodysplastic/myeloproliferative neoplasm	0.0	451
DOID:4436	anterior cranial fossa meningioma	0.0	451
DOID:3407	carotid artery disease	0.0	451
DOID:3074	giant cell glioblastoma	0.0	451
DOID:1532	pleural disease	0.0	451
DOID:13099	Moyamoya disease	0.0	451
DOID:12558	chronic progressive external ophthalmoplegia	0.0	451
DOID:0070274	hereditary nonpolyposis colorectal cancer type 2	0.0	451
DOID:657	adenoma	0.0	451
DOID:520	aortic disease	0.0	451
DOID:0060233	cardiofaciocutaneous syndrome	0.0	451
DOID:0060010	Omenn syndrome	0.0	451
DOID:552	pneumonia	0.0	451
DOID:0050469	Costello syndrome	0.0	451
DOID:0050458	juvenile myelomonocytic leukemia	0.0	451
DOID:9065	leishmaniasis	0.0	451
DOID:3565	meningioma	0.0	451
DOID:2526	prostate adenocarcinoma	0.0	451
DOID:1827	idiopathic generalized epilepsy	0.0	451
DOID:6683	X-linked Aarskog syndrome	0.0	451
DOID:10286	prostate carcinoma	0.0	451
DOID:0050873	follicular lymphoma	0.0	451
DOID:0111824	Aarskog syndrome	0.0	451
DOID:440	neuromuscular disease	0.0	451
DOID:5603	T-cell acute lymphoblastic leukemia	0.0	451
DOID:11664	nephrosclerosis	0.0	451
DOID:9146	visceral leishmaniasis	0.0	451
DOID:9138	stomach carcinoma in situ	0.0	451
DOID:3770	pulmonary fibrosis	0.0	451
DOID:8677	perinatal necrotizing enterocolitis	0.0	451
DOID:8850	salivary gland cancer	0.0	451
DOID:60009	pituitary gland benign neoplasm	0.0	451
DOID:3829	pituitary adenoma	0.0	451
DOID:9500	leukocyte disease	0.0	451
DOID:2477	motor peripheral neuropathy	0.0	451
DOID:2226	myeloproliferative neoplasm	0.0	451
DOID:0050904	salivary gland carcinoma	0.0	451
DOID:4866	salivary gland adenoid cystic carcinoma	0.0	451
DOID:10952	nephritis	0.0	451
DOID:1089	tethered spinal cord syndrome	0.0	451
DOID:12306	vitiligo	0.0	451
DOID:3042	allergic contact dermatitis	0.0	451
DOID:0060039	autoimmune disease of skin and connective tissue	0.0	451
DOID:12336	male infertility	0.0	451
DOID:0060892	late onset Parkinson's disease	0.0	451
DOID:2921	glomerulonephritis	0.0	451
DOID:5844	myocardial infarction	0.0	451
DOID:326	ischemia	0.0	451
DOID:9408	acute myocardial infarction	0.0	451
DOID:9120	amyloidosis	0.0	451
DOID:5773	oral submucous fibrosis	0.0	451
DOID:5172	endometrium carcinoma in situ	0.0	451
DOID:7912	mixed oligodendroglioma-astrocytoma	0.0	451
DOID:2916	hypersensitivity reaction type IV disease	0.0	451
DOID:0050156	idiopathic pulmonary fibrosis	0.0	451
DOID:8515	Cor pulmonale	0.0	451
DOID:3223	complex regional pain syndrome	0.0	451
DOID:2349	arteriosclerosis	0.0	451
DOID:0080326	familial hypertrophic cardiomyopathy	0.0	451
DOID:0060056	hypersensitivity reaction disease	0.0	451
DOID:0050650	familial atrial fibrillation	0.0	451
DOID:0050338	primary bacterial infectious disease	0.0	451
DOID:11162	respiratory failure	0.0	451
DOID:660	adrenal cortex cancer	0.0	451
DOID:5744	ovary serous adenocarcinoma	0.0	451
DOID:1824	status epilepticus	0.0	451
DOID:2998	testicular cancer	0.0	451
DOID:2891	thyroid adenoma	0.0	451
DOID:0060611	abdominal obesity-metabolic syndrome	0.0	451
DOID:0050908	myelodysplastic syndrome	0.0	451
DOID:3627	aortic aneurysm	0.0	451
DOID:750	peptic ulcer disease	0.0	451
DOID:10591	pre-eclampsia	0.0	451
DOID:5199	ureteral obstruction	0.0	451
DOID:319	spinal cord disease	0.0	451
DOID:110	lens disease	0.0	451
DOID:2843	long QT syndrome	0.0	451
DOID:5517	stomach carcinoma	0.0	451
DOID:5162	arteriolosclerosis	0.0	451
DOID:11984	hypertrophic cardiomyopathy	0.0	451
DOID:1094	attention deficit hyperactivity disorder	0.0	451
DOID:0070296	primary autosomal recessive microcephaly	0.0	451
DOID:0040085	bacterial sepsis	0.0	451
DOID:1811	reflex sympathetic dystrophy	0.0	451
DOID:7007	childhood cerebral astrocytoma	0.0	451
DOID:6811	juvenile pilocytic astrocytoma	0.0	451
DOID:0080690	RASopathy	0.0	451
DOID:5656	cranial nerve disease	0.0	451
DOID:782	renal infectious disease	0.0	451
DOID:12326	chronic pulmonary heart disease	0.0	451
DOID:11934	head and neck cancer	0.0	451
DOID:62	aortic valve disease	0.0	451
DOID:11465	autonomic nervous system disease	0.0	451
DOID:53	pituitary gland disease	0.0	451
DOID:4235	spindle cell sarcoma	0.0	451
DOID:2800	acute interstitial pneumonia	0.0	451
DOID:2797	idiopathic interstitial pneumonia	0.0	451
DOID:8857	lupus erythematosus	0.0	451
DOID:12449	aplastic anemia	0.0	451
DOID:0080011	bone resorption disease	0.0	451
DOID:14557	primary pulmonary hypertension	0.0	451
DOID:2316	brain ischemia	0.0	451
DOID:670	amphetamine abuse	0.0	451
DOID:11130	secondary hypertension	0.0	451
DOID:14221	abdominal obesity-metabolic syndrome 1	0.0	451
DOID:1073	renal hypertension	0.0	451
DOID:0070004	myeloid neoplasm	0.0	451
DOID:9563	bronchiectasis	0.0	451
DOID:8654	Hodgkin's lymphoma, mixed cellularity	0.0	451
DOID:8567	Hodgkin's lymphoma	0.0	451
DOID:4007	bladder carcinoma	0.0	451
DOID:224	transient cerebral ischemia	0.0	451
DOID:3007	breast ductal carcinoma	0.0	451
DOID:2529	splenic disease	0.0	451
DOID:2121	ectodermal dysplasia	0.0	451
DOID:2033	communication disorder	0.0	451
DOID:11476	osteoporosis	0.0	451
DOID:14291	Noonan syndrome with multiple lentigines	0.0	451
DOID:4043	skeletal muscle cancer	0.0	451
